# A unified analysis of cell-type and trajectory-associated pathways in single-cell data using Phoenix

**DOI:** 10.1101/2025.09.29.679361

**Authors:** Yudit Halperin, Daphna Nachmani, Michal Rabani

## Abstract

Single-cell RNA sequencing has transformed our ability to resolve complex cellular heterogeneity within biospecimens at the molecular level. However, identifying which biological pathways accurately reflect distinct cell types or continuous cellular trajectories remains a major challenge. Traditional methods often miss subtle or non-linear pathway activities, limiting biological interpretability and insights. To address this, we develop *Phoenix*, a pathway analysis framework that leverages random forest models and non-parametric significance testing to evaluate the relevance of functional gene sets for distinguishing between cell-types and organizing cells along pseudotemporal cellular trajectories. *Phoenix* reveals both up- and downregulated processes, including those shaped by complex non-linear gene interactions, and quantifies their effect sizes. Applied to human and mouse hematopoiesis as well as zebrafish embryogenesis, *Phoenix* identifies both cell-type-specific and trajectory-associated pathways, spanning housekeeping, developmental, and lineage-specific programs. It outperforms existing tools in capturing cell-type-specific activities of small pathways and reveals greater overlap in pathway activities across species. Ultimately, *Phoenix* provides a sensitive and interpretable framework for uncovering biologically meaningful pathways and eliciting the interactions between their components in complex single-cell datasets, opening new opportunities to explore dynamic gene regulation across biological systems.
