## Supplementary Table 1 for "A unified analysis of cell-type and trajectory-associated pathways in single-cell data using Phoenix"

### Sheet: list
	Supplemental Table S1. List of scRNA-seq datasets used in this study.
	Source	System	Organism	Original size (cells, genes)	Filtered size (cells, genes)	Number of cell-types after filtering	Number of trajectories after filtering	data	filtering	cell-type annotations	cell trajectory annotations
	Ranzoni et. al., 2021	Hematopoiesis	Human	(2939, 23089)	(2646, 5000)	8	5	Count matrix and cell-type annotations were obtained from https://www.ebi.ac.uk/gxa/sc/experiments/E-MTAB-9067.	We retained only cells sourced from ‘bone marrow’, those that passed quality control, and excluded any with unspecified annotations. Additionally, ‘cycling’ cells were removed from the annotations.	as provided	Slingshot was employed to identify lineages, utilizing the first 10 principal components.
	Tusi et. al., 2018	Hematopoiesis	Mouse	(4751, 28205)	(4751, 5000)	8	7	Wild-type count matrices, metadata, and cell annotations were downloaded from https://kleintools.hms.harvard.edu/paper_websites/tusi_et_al	Cells were filtered based on quality criteria	Cell-type annotations were derived from probability scores in the metadata and published marker genes, with cells filtered based on quality criteria.	Published pseudo-times followed a negative values scale (where zero represented the earliest cell and around -300 indicated the most differentiated cell). We applied a min-max normalization and reversed the scale to align with conventional pseudo-time values (where positive values represent developmental progress with zero as the earliest and one as the most differentiated).
	Farrell et al., 2018	Development	Zebrafish	(30163, 17239)	(30163, 5000)	33	8	An URD object containing raw counts, cell identities, pseudo-time values and developmental tree coordinates were obtained from https://singlecell.broadinstitute.org/single_cell/study/SCP162/single-cell-reconstruction-of-developmental-trajectories-during-zebrafish-embryogenesis.	N/A	as provided	as provided
