## Supplementary Table 2 for "A unified analysis of cell-type and trajectory-associated pathways in single-cell data using Phoenix"

### Sheet: markers
	Supplemental Table S2. List of marker genes for human and mouse hematopoietic cell-types.
	organism	cell type	markers
	Mouse	Erythroid	Alas2	Bpgm	Hba-a1	Hba-a2	Hbb-bt
	Mouse	Basophil	Ifitm1	Lmo4	Ly6e	Srgn
	Mouse	Megakaryocyte	Itga2b	Mef2c	Pbx1	Pf4
	Mouse	MPP	Gcnt2	Hlf
	Mouse	Lymphocyte	Cd79a	Lef1	Vpreb1	Vpreb3
	Mouse	Dendritic	Cd74	Cst3	H2-Aa	H2-Ab1	H2-Eb1
	Mouse	Monocyte	Ccr2	Csf1r	Ly6c2
	Mouse	Granulacyte	Lcn2	Ltf	Lyz2	S100a8	S100a9
	human	Ery-Prog	ALAS2	GYPA	HBA1	HBG1
	human	MK-Mast-prog	GP9	ITGA2B
	human	Granulocyte	AZU1	MPO	PRTN3
	human	HSC-MPP	CD34	HLF	MEIS1	MLLT3	PROM1	SELL
	human	Pre-B	CD24	RAG1	VPREB1
	human	Mast	CD63	GATA2	HDC
	human	Monocyte	CD14	CD33	MPEG1
	human	Mat-B	IGHM
	human	Dend	IL3RA	IRF8	JCHAIN	MPEG1
	human	Megakaryocyte	GP9	ITGA2B
	human	NK	CD3D	CD96	IL2RB
