## Supplementary Table 7 for "A unified analysis of cell-type and trajectory-associated pathways in single-cell data using Phoenix"

### Sheet: Sheet1
	Supplemental Table S7. List of classes of cells annotated by the unique combination of trajectories they were assigned to in the zebrafish development data
		group id	number of cells	final cell-id	number of shared trajectories	trajectories
	1	group 1	255	multi: pre-lineage 24	24	Spinal_Cord	Diencephalon	Optic_Cup	Midbrain_Neural_Crest	Hindbrain_R3	Hindbrain_R4_5_6	Telencephalon	Epidermis	Neural_Plate_Border	Placode_Adeno._Lens_Trigeminal	Placode_Epibranchial_Otic	Placode_Olfactory	Tailbud	Adaxial_Cells	Somites	Hematopoeitic_ICM	Hematopoeitic_RBI_Pronephros	Endoderm_Pharyngeal	Endoderm_Pancreatic_Intestinal	Heart_Primordium	Cephalic_Mesoderm	Prechordal_Plate	Notochord	Primordial_Germ_Cells
	2	group 2	442	evl	1	EVL
	3	group 3	220	primordial germ cells	1	Primordial_Germ_Cells
	4	group 4	419	multi: pre-lineage 23	23	Spinal_Cord	Diencephalon	Optic_Cup	Midbrain_Neural_Crest	Hindbrain_R3	Hindbrain_R4_5_6	Telencephalon	Epidermis	Neural_Plate_Border	Placode_Adeno._Lens_Trigeminal	Placode_Epibranchial_Otic	Placode_Olfactory	Tailbud	Adaxial_Cells	Somites	Hematopoeitic_ICM	Hematopoeitic_RBI_Pronephros	Endoderm_Pharyngeal	Endoderm_Pancreatic_Intestinal	Heart_Primordium	Cephalic_Mesoderm	Prechordal_Plate	Notochord
	5	group 5	11022	multi: Ectoderm 12	12	Spinal_Cord	Diencephalon	Optic_Cup	Midbrain_Neural_Crest	Hindbrain_R3	Hindbrain_R4_5_6	Telencephalon	Epidermis	Neural_Plate_Border	Placode_Adeno._Lens_Trigeminal	Placode_Epibranchial_Otic	Placode_Olfactory
	6	group 6	67	multi: axial mesoderm	2	Prechordal_Plate	Notochord
	7	group 7	1092	multi: mesenoderm 9	9	Tailbud	Adaxial_Cells	Somites	Hematopoeitic_ICM	Hematopoeitic_RBI_Pronephros	Endoderm_Pharyngeal	Endoderm_Pancreatic_Intestinal	Heart_Primordium	Cephalic_Mesoderm
	8	group 8	977	notochord	1	Notochord
	9	group 9	716	prechordal plate	1	Prechordal_Plate
	10	group 10	1526	multi: ventral paraxial mesoderm 3	3	Tailbud	Adaxial_Cells	Somites
	11	group 11	106	multi: mesendoderm 4	4	Hematopoeitic_ICM	Hematopoeitic_RBI_Pronephros	Endoderm_Pharyngeal	Endoderm_Pancreatic_Intestinal
	12	group 12	184	multi: heart	2	Heart_Primordium	Cephalic_Mesoderm
	13	group 13	1121	heart primordium	1	Heart_Primordium
	14	group 14	1004	cephalic mesoderm	1	Cephalic_Mesoderm
	15	group 15	590	multi: hematopoietic	2	Hematopoeitic_ICM	Hematopoeitic_RBI_Pronephros
	16	group 16	1062	multi: endoderm	2	Endoderm_Pharyngeal	Endoderm_Pancreatic_Intestinal
	17	group 17	1665	somites	1	Somites
	18	group 18	1488	multi: ventral paraxial mesoderm 2	2	Tailbud	Adaxial_Cells
	19	group 19	296	multi: Ectoderm 5	5	Epidermis	Neural_Plate_Border	Placode_Adeno._Lens_Trigeminal	Placode_Epibranchial_Otic	Placode_Olfactory
	20	group 20	596	endoderm pharyngeal	1	Endoderm_Pharyngeal
	21	group 21	645	adaxial cells	1	Adaxial_Cells
	22	group 22	268	placode adeno. lens trigeminal	1	Placode_Adeno._Lens_Trigeminal
	23	group 23	471	endoderm pancreatic intestinal	1	Endoderm_Pancreatic_Intestinal
	24	group 24	227	optic cup	1	Optic_Cup
	25	group 25	458	tailbud	1	Tailbud
	26	group 26	984	multi: Brain 7	7	Spinal_Cord	Diencephalon	Optic_Cup	Midbrain_Neural_Crest	Hindbrain_R3	Hindbrain_R4_5_6	Telencephalon
	27	group 27	314	multi: Ectoderm 2	2	Epidermis	Neural_Plate_Border
	28	group 28	106	hindbrain r3	1	Hindbrain_R3
	29	group 29	212	hindbrain r4 5 6	1	Hindbrain_R4_5_6
	30	group 30	235	multi: Brain 2	2	Spinal_Cord	Diencephalon
	31	group 31	133	telencephalon	1	Telencephalon
	32	group 32	132	hematopoeitic rbi pronephros	1	Hematopoeitic_RBI_Pronephros
	33	group 33	166	placode epibranchial otic	1	Placode_Epibranchial_Otic
	34	group 34	208	epidermis	1	Epidermis
	35	group 35	73	placode olfactory	1	Placode_Olfactory
	36	group 36	181	diencephalon	1	Diencephalon
	37	group 37	154	midbrain neural crest	1	Midbrain_Neural_Crest
	38	group 38	111	neural plate border	1	Neural_Plate_Border
	39	group 39	129	spinal cord	1	Spinal_Cord
	40	group 40	21	multi: Brain 4	4	Spinal_Cord	Diencephalon	Optic_Cup	Midbrain_Neural_Crest
	41	group 41	87	hematopoeitic icm	1	Hematopoeitic_ICM
